# Neutralizing antibody responses and cellular responses against severe acute respiratory syndrome coronavirus 2 omicron subvariant BA.5 after an mRNA severe acute respiratory syndrome coronavirus 2 vaccine dose in kidney transplant recipients

**DOI:** 10.1101/2023.08.02.551424

**Authors:** Keita Kawashiro, Rigel Suzuki, Takuto Nogimori, Naoya Iwahara, Takayuki Hirose, Kazufumi Okada, Takuya Yamamoto, Takasuke Fukuhara, Kiyohiko Hotta, Nobuo Shinohara

**Author notes:** These authors contributed equally to this work (Keita Kawashiro, Rigel Suzuki, Takuto Nogimori). These authors are corresponding authors. Correspondence authors: Takuya Yamamoto Ph.D., Laboratory of Precision Immunology, Center for Intractable Diseases and ImmunoGenomics, National Institutes of Biomedical Innovation, Health and Nutrition, 7-6-8, Saito-Asagi, Ibaraki City, Osaka, 567-0085, Japan; Takasuke Fukuhara M.D., Ph.D., Department of Microbiology and Immunology, Faculty of Medicine, Hokkaido University, Kita-ku, Kita-15 Nishi-7, Sapporo, Hokkaido, 060-8638, Japan. Kiyohiko Hotta M.D., Ph.D., Department of Urology, Hokkaido University Hospital, Kita-ku, Kita-14 Nishi-5, Sapporo, Hokkaido, 060-0814, Japan.

## Abstract

We examined the anti-severe acute respiratory syndrome coronavirus 2 (SARS-CoV-2) spike protein IgG antibody and neutralizing antibody titers and cellular immunity in 73 uninfected recipients and 17 uninfected healthy controls who received three doses of a coronavirus 2019 mRNA vaccine. Neutralizing antibody titers were evaluated using GFP-carrying recombinant SARS-CoV-2 with spike protein of B.1.1, omicron BA.1, or BA.5. For cellular immunity, peripheral blood mononuclear cells were stimulated with peptides corresponding to spike protein antigens of B.1.1, BA.1, and BA.5; spike-specific CD4/CD8 memory T cells were evaluated using intracellular cytokine staining. The median IgG antibody titers were 7.8 AU/mL in recipients and 143.0 AU/mL in healthy controls (p < 0.0001). Neutralizing antibody titers against all three viral variants were significantly lower in recipients (p < 0.0001). The number of spike-specific CD8 + memory T cells significantly decreased in recipients (p < 0.0001). Twenty recipients and seven healthy controls additionally received a bivalent omicron-containing booster vaccine, and IgG antibody and neutralizing antibody titers increased in both groups; however, the increase was significantly lower in recipients. Recipients did not gain sufficient immunity with a third dose of vaccine, suggesting a need to explore methods other than vaccines.
