## Supplemental Table 1 for "Neutralizing antibody responses and cellular responses against severe acute respiratory syndrome coronavirus 2 omicron subvariant BA.5 after an mRNA severe acute respiratory syndrome coronavirus 2 vaccine dose in kidney transplant recipients"

### Sheet: Sheet1
Table S1. Primers and proves used in this study
Primer name	Primer sequence (5'-to-3')	Purpose
Linker_F1-Fw	CTATATAAGCAGAGCTCGTTTAGTGAACCGTATTAAAGGTTTATACCTTCCCAGGTAAC	CPER fragment 1 preparation
F1-F2-Rv	CAGATTCAACTTGCATGGCATTGTTAGTAGCCTTATTTAAGGCTCCTGC	CPER fragment 1 preparation
F1-F2-Fw	GCAGGAGCCTTAAATAAGGCTACTAACAATGCCATGCAAGTTGAATCTG	CPER fragment 2 preparation
F2-F3-Rv	GGTAGGATTTTCCACTACTTCTTCAGAGACTGGTTTTAGATCTTCGCAGGC	CPER fragment 2 preparation
F2-F3-Fw	GCCTGCGAAGATCTAAAACCAGTCTCTGAAGAAGTAGTGGAAAATCCTACC	CPER fragment 3 preparation
F3-F4-Rv	GGTGCACAGCGCAGCTTCTTCAAAAGTACTAAAGG	CPER fragment 3 preparation
F3-F4-Fw	CACCACTAATTCAACCTATTGGTGCTTTGGACATATCAGCATCTATAGTAGCTGGTGG	CPER fragment 4 preparation
F4-F5-Rv	GTTTAAAAACGATTGTGCATCAGCTGACTG	CPER fragment 4 preparation
F4-F5-Fw	CACAGTCTGTACCGTCTGCGGTATGTGGAAAGGTTATGGCTGTAGTTGTGATC	CPER fragment 5 preparation
F5-F6-Rv	GCGGTGTGTACATAGCCTCATAAAACTCAGGTTCCCAATACCTTGAAGTG	CPER fragment 5 preparation
F5-F6-Fw	CACTTCAAGGTATTGGGAACCTGAGTTTTATGAGGCTATGTACACACCGC	CPER fragment 6 preparation
F6-F7-Rv	CATACAAACTGCCACCATCACAACCAGGCAAGTTAAGGTTAGATAGCACTCTAG	CPER fragment 6 preparation
F6-F7-Fw	CTAGAGTGCTATCTAACCTTAACTTGCCTGGTTGTGATGGTGGCAGTTTGTATG	CPER fragment 7 preparation
F7-F8-Rv	CTAGAGACTAGTGGCAATAAAACAAGAAAAACAAACATTGTTCGTTTAGTTGTTAAC	CPER fragment 7 preparation
F7-F8-Fw	GTTAACAACTAAACGAACAATGTTTGTTTTTCTTGTTTTATTGCCACTAGTCTCTAG	CPER fragment 8 preparation
F8-F9-Rv	GCAGCAGGATCCACAAGAACAACAGCCCTTGAGACAACTACAGCAACTGG	CPER fragment 8 preparation
F8-F9-Fw	CCAGTTGCTGTAGTTGTCTCAAGGGCTGTTGTTCTTGTGGATCCTGCTGC	CPER fragment 9 GFP preparation
F9-Linker-Rv	GGAGATGCCATGCCGACCCTTTTTTTTTTTTTTTTTTTTTTTTTGTCATTCTCCTAAG	CPER fragment 9 GFP preparation
F9-Linker-Fw	CTTAGGAGAATGACAAAAAAAAAAAAAAAAAAAAAAAAAGGGTCGGCATGGCATCTCC	CPER fragment 9 Linker preparation
Linker_F1-Rv	GTTACCTGGGAAGGTATAAACCTTTAATACGGTTCACTAAACGAGCTCTGCTTATATAG	CPER fragment 9 Linker preparation
covid-dp-BA.5 fr8-Fw	ATGCCTGCAGGTCGACATGTTTGTTTTTCTTGTTTT	BA.5 CPER F8 fragment preparation
covid-dp-BA.5 fr8-Rv	TACCTCTAGACTCGAGAAGTTCGTTTATGTGTAATG	BA.5 CPER F8 fragment preparation
